# Cellular, molecular, and therapeutic characterization of pilocarpine-induced temporal lobe epilepsy

**DOI:** 10.1101/2021.01.08.425892

**Authors:** Nicholas D. Henkel, Marissa A. Smail, Xiaojun Wu, Heather A. Enright, Nicholas Fischer, Hunter M. Eby, Paul R. Carney, Robert E. McCullumsmith, Rammohan Shukla

## Abstract

We probed a transcriptomic dataset of pilocarpine-induced TLE using various ontological, machine-learning, and systems-biology approaches. We showed that, underneath the complex and penetrant changes, moderate-to-subtle upregulated homeostatic and downregulated synaptic changes associated with the dentate gyrus and hippocampal subfields could not only predict TLE but various other forms of epilepsy. At the cellular level, pyramidal neurons and interneurons showed disparate changes, whereas the proportion of non-neuronal cells increased steadily. A probabilistic Bayesian network demonstrated an aberrant and oscillating physiological interaction between oligodendrocytes and interneurons in driving seizures. Validating the Bayesian inference, we showed that the cell types driving the seizures were associated with known antiepileptic and epileptic drugs. These findings provide predictive biomarkers of epilepsy, insights into the cellular connections and causal changes associated with TLE and a drug discovery method focusing on these events.
