## Supplementary material for "Cellular, molecular, and therapeutic characterization of pilocarpine-induced temporal lobe epilepsy": Table_S7

### Sheet: CmapQuery
TopDE_Up	TopDE_Down	M04_Down	M04_Up	M05_Down	M05_Up	M07_Down	M07_Up	M10_Up	M10_Down	M12_Up	M12_Down	M16_Up	M16_Down	M47_Down
Rprm	Slc6a1	Thap12	Col4a6	Rab8b	Eif2d	Slc6a1	Rprm	Col6a1	Gjd2	Lactb2	Spry4	Pik3r1	Cops8	Dusp6
Tmc6	Pip5k1b	L2hgdh	Bgn	Prkar2a	Pecr	Pip5k1b	Tmc6	Col4a5	Rit2	Nxpe4	Dnajb1	Eya1	Arpc3	Egr4
Drd1	Spry4	Serpini1	S100a6	Irs2	Bckdk	Camk1g	Drd1	Ecm1	Arl6ip1	Chpf2	Ubfd1	Pdk1	Pgk1	Dusp1
Plekha2	Camk1g	Osbpl1a	Gfap	Gfod1	Stxbp2	Moxd1	Plekha2	Col3a1	Pnmal1	Mknk1	Abhd6	Dennd4c	Cct5	Egr1
Col4a6	Moxd1	Paip2b	Mmp19	Phf8	Fam50a	Ngf	Igfbp6	Col1a1		Thtpa	Bpnt1	Utrn	Cdc42se1	Nr4a1
Bgn	Ngf	Chst10	Penk	Ric8b	Tcta	Camkk2	Mfap2	Gprc5c		Uri1	Mtrr	Myt1	Aimp2	Arc
Mfap4	Camkk2	Ntm	Vim	Elovl6	Prkab1	Stk26	Rasl10a	Serping1		Parn	Etv5	Invs	Abt1	Junb
S100a6	Stk26	Tef	Flnc	Mfhas1	Dync2li1	Dlx5	Arsj	Col18a1		Hnrnpdl	Bcl6	Atad5	Phlda1	Klf2
Col6a1	Dnajb1	Pck2	A2m	Nuak1	Nudt13	Lhx6	Glce	Lsp1		Angel1	Pigg	Dhtkd1	Gatad1	Dusp5
Capg	Ubfd1	Osbpl2	Ppl	Gdap2	Ift52	Bean1	Pcsk5	Pdgfrb		Cirbp	E2f6	Epb41	Mrpl20	Klf4
Col4a5	Dlx5	Armt1	Il13ra1	Zbtb11	Ap1s1	Wnt7a	Rgs6	Mxra8		Polm	Ctnnbl1	Pofut1	Pgam1	Sik1
Ecm1	Lhx6	Ndn	Slc14a1	Stk4	B3galt4	Kcnip1	Arfgap3	Pcolce		Gtf3c2	Srf	Cdon	Sars	Egr2
Gfap	Abhd6	Laptm4b	Anxa2	Emsy	Mfsd10	Gnb5	Gramd1c	Angpt2		Plcg1	Piga	Ctnna3	Atp6v0d1	Nab2
Col3a1	Bpnt1	Sidt1	Lox	Mfap3	Slc52a2	Jade2	Ndc1	Loxl2		Srsf5	Siah2	Ophn1	Mrm3	Coq10b
Mmp19	Dusp6	Gm6741	Gal	Mtmr4	Xpa	Fgf9	Casp3	Vstm4		Tada2a	Dnaja1	Stx17	Ccne1	Apold1
Penk	Bean1	Lrrc49	Lgals1	Edrf1	Polg2	Tsc22d3	Dcx	Ltbp1		Nsun3	Zbtb40	Smyd3	Atp5b	Dusp4
Col1a1	Wnt7a	Rasal1	Serpinf1	Stk32b	Zfand1	Nr4a2	Syne1	Col1a2		Trmt11	P4ha2	Cdk19	Prelid3b	Taf5
Igfbp6	Mtrr	Tmcc1	Osmr	Kbtbd2	Pccb	Clstn3	Ankrd28	Arhgap29		Sugp1	Ptpn1	Ermp1	Slc25a3	Fos
Vim	Kcnip1	Extl2	S100a11	Gpr161	Tab1	Cort	Cdh7	Aebp1		Neu3	Herpud1	Zkscan7	Dnaja3	Tob2
Flnc	Etv5	Wasf3	Bhlhe41	Socs7	Rfc3	Lamp5	Snx4	Emilin1		Ninl	Chordc1	Sorbs1	Tubb3	Spry2
B4galt1	Gnb5	Cib2	Tnfrsf11b	Per2	Parl	Spcs3	Trak2	Col5a2		Strada	Hspa1a	Zeb1	Lypla2	Tob1
Slc2a10	Bcl6	Crebl2	Slc7a4	Cnot9	Oard1	Sec14l1	Rasl12	Adgrg6		Slc6a6	Hspa8	Kif13b	Cct7	Fosb
A2m	Jade2	Tdo2	Gadd45a	Uba6	Atraid	Arhgef3	Ankrd49	Nfatc4		Ercc3	Dnajb4	Scnn1a	Ecsit	Tiparp
Spint1	Fgf9	Wipi2	Plat	Erbb4	Pnkp	Fxyd7	Mki67	Thbs2		Lars	Slc25a38	Frmd4b	Ppme1	Ier2
Mfap2	Tsc22d3	B3galnt1	Txnrd3	Tex10	Stn1	Dlc1	Mtdh	Mylk		Tmem209	Opa3	Foxo1	Lonp1	Nup54
Gprc5c	Nr4a2	Psrc1	Cd44	Dab1	Bbs10	Homer2	Slco5a1	Lamb2		Hirip3	Ints8	Rfx5	Ruvbl1	Nfil3
Slc22a4	Clstn3	Grb14	Cdk18	Heca	Eci2	Per1	Map3k7	Nid1		Usp3	Jmjd6	Phkb	Pglyrp1	Btg2
Ppl	Cort	Narf	Pros1	Cnot4	Hdac3	Kansl3	Tbc1d8	Fam114a1		Fus	P4ha1	Khnyn	Atp5g1	Plk3
Cxcr4	Lamp5	Rab4a	Msn	Trmt1l	Dcaf4	Asic4	Rragd	Crispld2		Tipin	Xbp1	Creb5	Nop2
Serping1	Spcs3	Nrsn2	Cav1	Purg	Uckl1	B3gat1	Ikbkg	Emp3		Sh2d3c	Aph1b	Kif16b	Psmd7
Col18a1	Sec14l1	Slc4a3	Cd151	Snrk	Alg5	Pnma2	Tmem159	Kank2		Dclre1a	Bhlhe40	Prkacb	Gps1
Lsp1	Arhgef3	Cyth1	Gfpt2	Hspa4l	Trappc3	Tsc22d1	Tchh	Cfh		Psmf1	Dnaja4	Ddx56	Psmc5
Bmp3	Htr1b	Slc27a2	Pdlim4	Klhl29	Ring1	Rap2a	Pole	Efemp1		Tubgcp2	Pex5	Apaf1	Bysl
Pdgfrb	Cck	Ezh1	Clic1	Prdm2	Trmt2a	Frzb	Zbtb25	Col6a2		Abcb4	Colgalt1	Itga8	Becn1
Il13ra1	Pja1	Hdac11	Fkbp10	Nup50	Lrrc14	Nr4a3	Lrp12	Sfrp4		Mansc1	Fxr1	Rock1	Atp5a1
Mxra8	Fxyd7	Fam184a	Plod2	Umps	Cdca4	Scn3b	Chaf1a	Twsg1		Ofd1	Hspa5	Cntn6	Ldha
Rasl10a	Dlc1	Ppfia4	Col16a1	Ccdc6	Aprt	Fam131b	Nrde2	Abi3bp		Ttc38	Stip1	Grb10	Syt12
Id3	Pigg	Nr1d2	Plp2	Rnf6	Trnau1ap	Mpp2	Eif5	Lum		Slc2a9	Srsf10	Arhgap5	Eif5a
Arsj	Homer2	Bnip3	Dap	Cpsf6	Ncaph	Camk2n1	Recql5	Tsku		Parp16	Pdia6	Dtna	Pfdn2
Pcolce	Per1	Suv39h1	Parp3	Hdac4	Zfpl1	Phactr1	Ttc13	Dab2		Blm	Pnn	Dhps	Mrps18a
Angpt2	Kansl3	Tox3	Cyb5r3	Tfg	Phf7	Alox12b	Top3a	Fgl2		Cbr4	Mis12	Mbd4	Psmc3
Slc14a1	Asic4	Cfap20	Tnfrsf1a	Kctd20	Lyrm2	Mn1	Rnd3	Fbln5		Bche	Mknk2	Prex2	Maea
Loxl2	Rab8b	Cir1	Rgs20	N4bp1	Ppcs	Chrm4	Rgs5	Cd248		Ehhadh	Mettl3	Sntb2	Setd3
Tor4a	Prkar2a	Rnf32	Ddah2	Slc35e1	Echs1	Ing1	Qtrt2	Cyp1b1		Ewsr1	Trmt44		Ndufa9
Glce	B3gat1	Per3	Ahnak2	Alk	Gemin8	Kcnf1	Traf3ip2	Rcn3		Cep72	Dio2		Npas1
Anxa2	Pnma2	Amigo2	Klk6	Btrc	Sephs2	Ptcd1	Ccna2	Slc25a24		Coq8a	Mtrf1l		Snu13
Lpcat3	Irs2	Ip6k1	Nupr1	Mettl16	Fjx1	Flt3	Gmeb1	Bmp6		Zbtb22	Hyou1		Praf2
Vstm4	Tsc22d1	Map3k12	Sox11	Zhx3	Maged2	Ppp1r13b	Riok3	Lamc3		Wdr11	Hsp90ab1		Hras
Lox	Rap2a	Ccdc28a	Acvr1	Tnpo3	Zkscan4	Cnnm4	Srsf6	Islr		Rabl3	Stc2		Rnps1
Gal	E2f6	Rufy1	Aldh1a3	Slc2a3	Fance	Ina	Adgrg2	Pdgfrl		Brca2	Papola		Cox5a
Lgals1	Egr4	Cdkn1b	Hk2	Hif1an	Ucp3	B4galt3	Rbm34	Cped1		Brd8	Ddx50		Ube2g2
Ltbp1	Frzb	Lmo3	Notch3	Thrb	Iqcc	Hexim1	Gtf2a2	Dock6		Fbxo34	Exog		Cops7b
Pcsk5	Nr4a3	Tmem14a	Aqp4	Cpm	Kxd1	Fam234b	Adamts6	Tagln		Fech	Manf		Trim27
Col1a2	Dusp1	Rab26	Kif18a	Gad1	Taf6l	Spata2	B3gntl1	Lama4		Rpap3	Uspl1		Slc35b1
Serpinf1	Gfod1	Slc30a10	H3f3b	Rnf216	Egfl7	Rgs12	Pde4b	Vtn		Kcna4	Erp44		Ndufv1
Sema3a	Ubl3	B3galt2	Dhx32	Ythdc1	Tsr3	Bicdl1	Clspn	Fmod		Acsl1	Rmdn3		Psmb5
Chst15	Scn3b	Bex1	Iqgap1	Fam168b	Trpm4	Dlx6	Haus2	Lama2		Vrk1	Las1l		Asns
Rgs6	Fam131b	Sh3gl3	Hspb6	Rnf185	Sptlc1	Slc29a2	Smarca1	Mrc2		Exoc2	Ahsa1		Cops6
Lactb2	Mpp2	Zfp2	Kif17	Irf2	Lias	Pou3f3	Slc26a4	Lrrc32		Klf11	Eif4e2		Yars
Arfgap3	Luzp2	Spop	Bach1	Ptpn9	Mrpl2	Wipf2	Trdmt1	Slc13a3		Inpp5k	Cbfa2t3		Snx3
Anxa5	Amd1	Dzip1	Dera	Ipo8	Exo5	Pbx2	Dis3	Lrrk1		Armcx5	Chka		Prmt7
Arhgap29	Camk2n1	Gdf11	Plcb3	Atp2a2	Zdhhc4	Rph3a	Cyp11a1	Cald1			Mlec		Ftsj1
Osmr	Ip6k2	Fbxo3	Col4a1	Homer1	Slc25a20	Ccnd2	Serpinb8	Cnn2			Sdf2l1		Wrnip1
Aebp1	Cnr1	Zcchc4	Micall2	Upf2	Xab2	Tbc1d30	Slc35f5	Mmp11			Acin1		Zdhhc7
Adamtsl3	Armcx1	Pnrc1	Palld	Synj2	Rae1	Cdr2l	Seh1l	Svil			Sgms1		Hira
Emilin1	Phactr1	Gdf10	Exoc7	Clint1	Trim68	Cry2	Rab3d	Foxd1			Pdia4		Hars
Gpnmb	Alox12b	Pdzrn4	Tnc	Numb	Tymp	Rxra	Fam13c	Colec12			Mertk		Slc25a5
Gramd1c	Ctnnbl1	Fn3k	Olfm4	Mtmr1	Tmem80	Msl1	Nhlh2	Atp1b3			Tra2a		Vdac1
S100a11	Cacna1i	Nnt	Col5a3	Pfkfb3	B9d2	Zbtb16	Ogg1	Col13a1			Creld2		Efna3
Mocos	Mn1	Npy2r	Fbln2	Dcaf1	Htra2	Fxr2	Oxsm	Apod			Ints13		Psmc1
Fzd6	Uap1	S1pr1	Dusp14	Zcchc2	Nme4	Tmem127	Brd7	Lepr			Mfn1		Cdc37
Col5a2	Egr1	Cbx7	Hmox1	Flrt2	Gstm4	Vip	Ypel5	Anxa1			Hnrnph3		Cyc1
Adgrg6	Chrm4	Foxo4	Slc20a1	Cpeb3	Fam214b	Klhl18	Dus4l	Slc12a7			Sfpq		Rtca
Bhlhe41	Ing1	Bbs4	Krt2	Pcsk1	Neil1	Zbtb7a	Chic2	Cp			Max		Prmt1
Anxa4	Kcnf1	Cdadc1	Rbms1	Ldah	Bin3	Faim2	Nae1	Ptges			Hif3a		Crhbp
Nfatc4	Ptcd1	Ccng1	Espl1	Map3k5	Polr3c	Dlx2	Rwdd3	Ifitm2			Calr		Mlf2
Thbs2	Flt3	Mpp1	Dhrs1	Man2a1	Art3	Mc4r	Angel2	Slc6a13			Snap29		Gpatch4
Mylk	Mpped1	Map7	Etnk2	Luc7l	Tbcc	Eps8	Zpbp	Tram2			Crlf3		Psmd12
Tgfbr2	Rab35	Phf1	Zmiz1	Csnk2a2	Aaas	Rhobtb2	Mir22hg	Bicc1			Prpf3		Gars
Trim25	Ppp1r13b	Gstm5	Cnn3	Arih1	Gnl2	Lypd1	Acp1	Ppic			Rab40c		Mllt11
Tnfrsf11b	Srf	Msh2	Cav2	Rbbp5	Nit1	Slc6a11		Hmgcs2			Lrrc1		Ap2m1
Slc7a4	Cnnm4	Rab5b	Slc39a1	Osbpl3	H1f0	Gng4		Cdh5			Tmc7		Pdap1
Gadd45a	Wee1	Pdcd4	Eln	Ccdc186	Mtch2	Edc3		Fbln1			Ddx17		Cfl1
Plat	Ina	Extl1	Megf6	Kdm2a	Ccdc130	Ntf3		Flna			Cdk2ap2		Snrpa1
Fbxo7	B4galt3	Ranbp17	Hpgd	Sfmbt1	Gale	Pdxk		Tmem45a			Nfya		Kcmf1
Lamb2	Hexim1	Mycn	Mtmr11	Ubxn2b	Gli1	Elavl3		Mmp2			Aoc2		Rrp1
P2rx6	Syngr3	Slc17a5	Nxph4	Rpgrip1l	Ddx49	Spata2l		Foxc1			Xrcc2		Cops4
Rnh1	Lrrn3	Camkmt	F2r	Lmtk2	Zcwpw1	Bag5		Mecom			Txnl4a		Ube2m
Erbb2	Fam234b	Calcoco1	Npy	Crkl	Ace2	Cerk		Fgfbp1			Mxd4		Ptprk
Entpd2	Ppa1	Fn3krp	Tead3	Itch	Gstz1	Ppm1f		Eya2			Hsp90b1		Utp3
Spata6	Esrra	Gzmk	Agrn	C2cd2	Mccc2	Fbxl14		Slc19a1			Med20		Rcan1
Ecel1	Atg4b	Man1b1	Rhoc	Oprm1	Sspn	Upp1		Sphk1			Rbm8a		Sf3a3
Mical1	Phf8	Phyh	Rimbp2	Dnajc28	Upf3a	Mxd1		Lmod1			Rad51c		Rabggta
Nid1	Spata2	Rwdd2a	Pdlim5	Peg3	Mcat	Eif2ak1		Col9a2			Taco1		Cct3
Txnrd3	Ric8b	Cyp7b1	Rhob	Kansl1l	Nudt18	Diaph1		A4galt			Dph2		Arfip2
Fam114a1	Piga	Nelfb	Col4a2	Dapk1	Srd5a3	Inhbb		Ddr2			Mdm2		Pik3r2
Ndc1	Plcl2	Gabra2	Kctd5	Dhx15	Mzf1	Meis2		C1qtnf1			Cd38		Ctdnep1
Heyl	Usp21	Sybu	Twf1	Sf3a1	Napa	Ralbp1		Lima1			Ppp2r5a		Eif2b4
Nrep	Nr4a1	Prx	Papss2	Fam13b	Fbxl6	Kcnj16		Mmp14			Fkbp4		Snrpd3
Casp3	B3galt5	Ldb3	Pappa2	Sptlc2	Mtg1	Sobp		Itgb1			Imp4		Rbl2
Cd44	Rgs12	Izumo4	Cog2	Pcf11	Pop4	Cacng3		Bmp5			Pip4k2a
Slc29a1	Siah2		Lmna	Snx27	R3hcc1	Nppc		Hspg2			Rpn1
Crispld2	Bicdl1		Cacna2d2	Tbl2	Aspscr1	Cog4		Myl9			Banp
Emp3	Anks1b		Plce1	Mtf1	Wdr73	Spats2l		Pln			Slco1c1
Cdk18	Dnaja1		Igsf3	Taf2	Tpst2	Prkrip1		Anpep			Taf12
Pros1	Thap12		Igfbp7	Phlpp2	Dnajc17	Aagab		Smtn			Hsph1
Mr1	Elovl6		Cenpf	Eif4ebp2	Amdhd2	Sema4f		Aldh1a2			Dnajc3
Lgals8	Dlx6		Foxm1	Elavl4	Dnal4	Slc35g2		Fxyd5			Pdia3
C3ar1	Stambpl1		Fpgs	Rrn3	Arrb2	Mtus2		Gypc			Atp10a
Msn	Slc29a2		Top2a	Dync1li2	Chmp6	Satb2		Itih2			Flcn
Kank2	Armcx3		Hkdc1	Ccnt1	Angptl4	Tbc1d22a		Alx4			Ebp
Cfh	Mapk10		Stx6	Cep104	Exosc4	Adamts2		Vwf			Otub2
Fcgr2b	Ppp1r7		Mta2	Rybp	Dus1l	Mepce		Itih5			Ubap1
Cav1	Ctnna2		Ldlrad4	Larp4	Mtrf1	Sez6l2		Wnt4			Dpf2
Lhfp	Insig2		Pomt2	Rbfox2	Alas1	Pvalb		Stab1			Hbs1l
Cd151	Mfhas1		S1pr2	Kpna6	Dguok	Crh		Slc7a11			Hnrnpm
Notch2	Elovl4		Wwtr1	Top1	Mrps18b	Fastkd5		Enpp1			Slc2a1
Gfpt2	Ddn		Bmp1	Brd3	Rbm22	Mfge8		Acta2			Ubxn4
Pdlim4	Cds1		Sv2c	Usp27x	Hagh	Grin2d		Slc6a12			St7
Prlr	Zbtb40		Tm4sf1	St8sia4	Rps6ka4	Ippk		Ehd2			Tmem177
Efemp2	Entpd6		Cchcr1	Nol8	Mpg	Slc9a5		Esyt1			Ddit3
Clic1	Reps1		Gpr153	Rmnd5a	Apex1	Kcnn2		Clec2d			Katna1
Elk3	L2hgdh		Chst3	Ppargc1a	Uros	Rims3		Reck			Map3k19
Cldn5	Pou3f3		Ptgs1	Mtcl1	Gnb2	Fam163a		Shc1			Nadk
Fkbp10	Wipf2		Itih3	Smarca5	Slc2a8	Arid5a		Wls			Zw10
Zc3hav1	Synj2bp		Pstpip1	Bcorl1	Ppil2	Tcof1		Crabp2			Fam114a2
Plod2	Pbx2		Crlf1	Fktn	Asl	Kcnc1		Tpm2			Hey2
Col16a1	Rph3a		Cd93	Cdc37l1	Cradd	Npffr1		Plbd1			Derl2
Arhgef15	Sacm1l		Cep41	Spred2	Kank3	Ank		Bmp4
Efemp1	Ube2q1		Slc27a3	Hspa4	Mrnip	Rnd1		Ifitm1
Cybrd1	P4ha2		Ampd3	Grik3	Spg7	Desi1		Slc22a6
Steap3	Ptpn1		Lmnb1	Safb	Oxld1	Rab3b		Scn7a
Ttc12	Ccnd2		Mcm2	Sos2	Dolk	Ssbp2		Mgp
Mfap3l	Tbc1d30		Ptger4	Rabep1	Hdhd3	Dusp10		Tnfsf10
Rab32	Cdr2l		Il17ra	Klhl3	Slc50a1	Naa60		Des
Col6a2	Arc		Rgs9	Vopp1	Rnaseh2a	Emx2		Adam12
Plp2	Herpud1		S100a10	Sike1	Vps16	Trim62		Bmx
Sfrp4	Kcnab1		Jup	Arap2	Mus81	Wwc1		Col5a1
Twsg1	Nuak1		Med15	Gabrg3	Rfc2	Bckdhb		Lama1
Dap	Runx1t1		Ints7	Ralgps2	Poll	Aplp2		Slc22a8
Pgghg	Chordc1		Loxl1	Gtf2h1	Kyat1	Ttc9		Fcgrt
Pawr	Prps1		Itga6	Taok3	Abcb8	Dpysl2		Rbp4
Crtap	Cry2		Ptprf	Lmbrd1	Dtx3	Ddit4		Kirrel
Abi3bp	Bcl2l2		Stat3	Slf2	Atpaf2	Icmt		Itga1
Parp3	Serpini1		Dbf4	Gad2		Kcnab3		Bcam
Cyb5r3	Fam189a1		Tmem100	Rps6kc1		Phyhip		Cd163
Sulf1	Gdap2		Panx1	Kdm7a		Sh3bp4		Olfml2a
Lum	Zbtb11		Ssr1	Luzp1		Limk1		Ptgfr
Dcx	Osbpl1a		Odc1	Traf3ip1		Shmt1		Pla2g4a
Tsku	Stk4		Tdg	Fam171a1		Ctbp2		Mpzl2
			Slc25a1	Nolc1		Ptch2		Serpind1
			Pgpep1	Fip1l1		Rasgrp2		Slc13a4
			Pdgfc	Ado		Htr3a		Col6a3
			Mapkapk2	Ppp4r3a		Cbx8		Myh11
			Tfdp1	Sel1l		Glul		Ptgis
			Tpm4	Lin7a		Elmo1		Ptgds
			Shmt2	Kif3b		Zfp30		Itm2a
			Pmepa1	Kat7		Myh8		Tek
			Itgav	Brap		Dmtn		Myof
			Ezh2	Gtf2i		Gls2		Cast
			Ddah1	Hrh2		Dio3		Rbpms
			Kdm4a	Sik2		Pthlh		Gstm2
			Dtl	Baz1b		Klf15		Ephb4
			Ssbp3	Pik3ca		Astn2		Sned1
			Dennd3	Prkci		Snw1		Tfpi
			Arhgef40	Eml4		Ldb2		Dcn
			Lrig1	Prkx		Ppp1r16b		Bmp7
			Abcc1	Gigyf2		Mmp15		Aplnr
			Nedd9	Ptch1		Abat		Ptprb
			Meox1	Smurf1		Rps6ka2		Ptpn13
			Prc1	Cstf2		Kcnq4		F13a1
			Hmgb3	Ell2		Adcyap1r1		Fn1
			Rhbdf1	Rab22a		Ccni		Lama3
			Itga2b	Creb1		Cntfr		Gpr182
			Ppan	Sbno1		Spon1		Tns2
			Ptp4a3	Fbxo28		Cbx4		Tgm2
			Tagln2	Stau1		Lasp1		Aoc3
			Notch1	Ago4		Bcas3		Svep1
			Coro1c	Cep97		Gabra3		Adgra2
			Wbp1l	Dnm3				Prg4
			Arfgap2	Tollip				Pkd2
			Litaf	Wdr3				Edn3
			Nubp1	Bms1				Hic1
			Ddx21	Ppig				Myom1
			Haus7	Atxn1				Slc5a5
			Rnf144a	Rfwd3				Txnip
			Gosr2	Klf9				Atp2a3
			P3h2	Spast				Cenpj
			Dok5	Zbtb43				Itpr3
			Lrp8	Enox1				Ctsk
			Slc30a3	Slc38a2				Naalad2
			Eif3l	Kdm3a				Timp3
			Arrb1	Rbm41				Cd2ap
			Aldh1l1	Usp15				Sema3d
			Ercc1	Elavl1				Lef1
			Zfp36	Mtmr2				Tbc1d31
			Jak3	Rbm15				Dse
			Pus7l	Plekha1				Adgrf5
			Chga	Wdr82				Ltbp4
			Fam111a	Caprin1				Sox17
			Gp1bb	Mctp2				Ogn
			Tax1bp3	Pop1				Six5
			Dusp26	Gosr1				Coch
			Actn4	Ccdc82				Gata2
			Susd4	Hnrnpu				Clec3b
			Smad9	Acbd3				Col14a1
			Calu	Tubgcp4				Kdr
			Doc2a	Ncbp3				Myl12a
			Krt1	Phf21a				Thbd
			Plcxd1	Snapc1				Isyna1
			Oprd1	Doc2b				Slc31a2
			Actl6a	Picalm				Enpep
			Vav2	Sgk1				Tes
			Sel1l3	Zmym1				Mmrn2
			Rftn1	Naa15				Zic4
			Tfe3	Amot				Cdk6
			Eif4ebp1	Ankle2				Eng
			Sema7a	Trappc8				Dpp4
			Cebpb	Rnf19a				Podxl
			Ppp1r3c	Ppm1b				Fmo2
			Kansl2	Pde5a				Ntn1
			Tubb6	G3bp1				Cemip
			Vcan	Dixdc1				Atp8b1
			Sccpdh	Dpyd				Pparg
			Pcdh12	Ahi1				Rhobtb1
			Ints14	Lgr4				Akap12
			Chrna1	Senp6				Filip1l
			Atf5	Galnt7				Edn1
			Kcng1	Yy1				Acvrl1
			Atad3a	Srek1				Myoc
			Ski	Cbll1				Bmp2
			Rnf122	Stard13				Nos3
			Ctdp1	Plagl1				Lyve1
			Ptpn2	Orc2				Fzd2
			Ybx1	Topors				Pld1
			Ak1	Ppwd1				Nt5e
			Sdc4	Pank2				Serpinh1
			Kcnj8	Osbpl11				Adm
			Capns1	Dmtf1				Wnt5b
			Tpx2	Mettl4				Zic1
			Med8	Star				Jag1
			Plekhf2	Aqr				Wnt5a
			Adamtsl2	Phtf2				Sema3g
			Usp4	Bbs1				Cyp26b1
			Vps33b	Satb1
			Ret	Nhlrc2
			Metap2	Dhx29
			Pde2a	Fbxw11
			Dock1	Slc19a2
			Ckap4	Sec23ip
			Lrrc6	Usp6nl
			Barx2	Crybg3
			Taf15	Nbr1
			Tmbim1	Pcgf3
			Cgref1	Sltm
			Lpcat1
			Cdo1
			Gpatch2l
			Wdr46
			Ezr
			Lrrc41
			Slc1a4
			Ncan
			Nop14
			Gper1
			Rrm2
			Bcl10
			Por
			Rbpj
			Cebpd
			Ets1
			Adgrl3
			Mcm5
			Bag3
			Flt4
			Mrpl39
			Clic4
			Mcf2
			Adra1a
			Crtac1
			Map2k3
			Ddx27
			Fbl
			Dgcr2
			Dclk1
			Efhd2
			Nucb2
			Ugdh
			Myd88
			Masp1
			Fgfr3
			Sergef
			Dhx16
			Nes
			Acsl5
			Myo1c
			Tgfb3
			Zdhhc18
			Gsr
			Coq8b
			Slc35f6
			Gtf2e1
			Impdh2
			Plod3
			Efna2
			Dtx2
			P4hb
			Adgrg1
			Mcc
			Slc7a5
			Lmo4
			Mybbp1a
			Gfra1
			Tpbg
			P2rx5
			Rrp15
			Klhl25
			Tspan31
			Pfkp
			Egln3
			Asic1
			Spry1
			Gadd45g
			Smarcd1
			Map3k6
			Abtb2
			Anp32e
			Pnoc
			Notch4
			Gla
			Hspb1
			Atp6v0a2
			Oxtr
